# Identification of epigenome-wide DNA methylation differences between carriers of *APOE* ε4 and *APOE* ε2

**DOI:** 10.1101/815035

**Authors:** Rosie M. Walker, Kadi Vaher, Mairead L. Bermingham, Stewart W. Morris, Andrew D. Bretherick, Yanni Zeng, Konrad Rawlik, Carmen Amador, Archie Campbell, Chris S. Haley, Caroline Hayward, David J. Porteous, Andrew M. McIntosh, Riccardo E. Marioni, Kathryn L. Evans

## Abstract

**BACKGROUND:** The *Apolipoprotein E* (*APOE*) ε4 allele is the strongest genetic risk factor for late onset Alzheimer’s disease, while the ε2 allele confers protection. Previous studies report differential DNA methylation of *APOE* between ε4 and ε2 carriers, but associations with epigenome-wide methylation have not previously been characterised.

**METHODS:** Using the EPIC array, we investigated epigenome-wide differences in whole blood DNA methylation patterns between Alzheimer’s disease-free *APOE* ε4 (n=2469) and ε2 (n=1118) carriers from the two largest single-cohort DNA methylation samples profiled to date. Using a discovery, replication and meta-analysis study design, methylation differences were identified using epigenome-wide association analysis and differentially methylated region (DMR) approaches. Results were explored using pathway and methylation quantitative trait loci (meQTL) analyses.

**RESULTS:** We obtained replicated evidence for DNA methylation differences in a ^~^169kb region, which encompasses part of *APOE* and several upstream genes. Meta-analytic approaches identified DNA methylation differences outside of *APOE:* differentially methylated positions were identified in *DHCR24, LDLR* and *ABCG1* (2.59 x 10^−100^≤*P*≤2.44 x 10^−8^) and DMRs were identified in *SREBF2* and *LDLR* (1.63 x 10^−4^≤*P*≤3.01 x 10^−2^). Pathway and meQTL analyses implicated lipid-related processes and high density lipoprotein cholesterol was identified as a partial mediator of the methylation differences in *ABCG1* and *DHCR24*.

**CONCLUSIONS:** *APOE* ε4 vs. ε2 carrier status is associated with epigenome-wide methylation differences in the blood. The loci identified are located in *trans* as well as *cis* to *APOE* and implicate genes involved in lipid homeostasis.
