## Supplementary Table 1 for "Identification of epigenome-wide DNA methylation differences between carriers of *APOE* ε4 and *APOE* ε2"

### Sheet: Sheet1
Trait	Discovery sample		Replication sample		Genotype groups (discovery sample)
	APOE ε2 carriers (N = 596)	APOE ε4 carriers (N = 1253)	APOE ε2 carriers (N = 522)	APOE ε4 carriers (N = 1216)	ε2/ε2 (N = 27)	ε2/ε3 (N = 569)	ε3/ε3 (N = 2926)	ε3/ε4 (N = 1128)	ε4/ε4 (N = 125)
Age in years: mean (SD)	48.5 (14.4)	47.9 (13.7)	51.9 (12.7)	51.5 (13.0)	45.8 (16.1)	48.6 (14.4)	48.9 (14.0)	48.2 (13.7)	45.5 (13.5)
Sex: % F	58.2	62.6	56.1	56.8	63	58	62.1	62.3	65.6
Ever smoked: % current; % former (quit < 12 months); % former (quit ≥12 months); % never; % not declared	17.2; 2.68; 26.2; 52.7; 1.17	18.0; 2.31; 24.7; 52.4; 2.63	14.9; 1.72; 28.5; 53.8; 0.958	15.5; 1.64; 30.1; 51.7; 0.905	37.0; 0; 33.3; 14.8; 0	16.3; 2.81; 25.8; 53.8; 1.23	19.0; 2.67; 26.5; 49.9; 1.91	17.6; 2.30; 24.4; 53.1; 2.66	21.6; 2.40; 28.0; 45.6; 2.40
Pack years: mean (SD)	17.3 (18.7)	16.2 (17.3)	16.8 (18.0)	17.3 (18.8)	11.3 (13.3)	17.7 (18.9)	17.6 (17.6)	16.2 (17.0)	16.3 (19.8)
