## Supplementary Table 2 for "Identification of epigenome-wide DNA methylation differences between carriers of *APOE* ε4 and *APOE* ε2"

### Sheet: Supp_Table_2_Walker_et_al_revis
Probe_ID	geneSymbol	CHR	MAPINFO	FEATURE	cpgIsland	beta_dis	beta_SE_dis	p_dis	beta_rep	beta_SE_rep	p_rep	beta_dis_Maas	beta_SE_dis_Maas	p_dis_Maas	beta_rep_10_genetic_PCs	beta_SE_rep_10_genetic_PCs	p_rep_10_genetic_PCs
cg13375295		19	45344725		N_Shelf	-0.0877089	0.00537845	6.4e-56	-0.170417	0.0112361	8.6e-49	-0.0870119	0.00528751	6.12e-57	-0.169519	0.0112835	6.06e-48
cg16094954	BCL3	19	45251180	TSS1500	N_Shore	-0.0896154	0.00870097	3.21e-24	-0.159604	0.0216353	2.53e-13	-0.0864425	0.00860453	3.64e-23	-0.161601	0.0217121	1.57e-13
cg06750524	APOE	19	45409955	Body	N_Shore	0.103213	0.0101157	8.23e-24	0.127299	0.0130743	7.86e-22	0.10052	0.00996945	2.55e-23	0.126837	0.0131243	1.55e-21
cg10178308	PVRL2;PVRL2	19	45349383	TSS200;TSS200	Island	0.0996397	0.0120115	2.08e-16	0.129622	0.0201525	1.64e-10	0.0996692	0.0118496	7.93e-17	0.12812	0.0201933	2.86e-10
cg10762466		19	45347693		N_Shore	-0.0413885	0.00517796	2.31e-15	-0.0536605	0.00639041	9.6e-17	-0.0424562	0.00511487	1.96e-16	-0.053546	0.0064142	1.44e-16
cg16471933	APOE	19	45411802	Body	Island	0.0565315	0.00769316	3.01e-13	0.0650038	0.00798092	7.33e-16	0.0574199	0.00759793	6.4e-14	0.0651747	0.00801301	8.05e-16
cg04488858		19	45242346		OpenSea	-0.0530608	0.00812094	8.29e-11	-0.0485398	0.0107859	7.25e-06	-0.0534667	0.00797869	2.73e-11	-0.0501885	0.0107856	3.52e-06
cg27087650	BCL3	19	45255796	Body	N_Shore	0.0327571	0.00566814	8.81e-09	0.0644809	0.00693393	1.08e-14	0.0322174	0.00560812	1.07e-08	0.0641379	0.00694921	7.98e-20
