## Supplementary Table 3 for "Identification of epigenome-wide DNA methylation differences between carriers of *APOE* ε4 and *APOE* ε2"

### Sheet: Supp_Table_3
probe ID	contrast	estimate	SE	t	adj. p-value
cg13375295	e2e2 - e2e3	0.0868444	0.0220911	3.9312	0.0171437
cg13375295	e2e2 - e3e3	0.159157	0.0216833	7.34008	4.9903e-11
cg13375295	e2e2 - e3e4	0.167775	0.0218444	7.68043	3.82079e-12
cg13375295	e2e2 - e4e4	0.189266	0.0237971	7.95334	4.49624e-13
cg13375295	e2e3 - e3e3	0.072313	0.00511346	14.1417	3.27527e-42
cg13375295	e2e3 - e3e4	0.0809303	0.00573142	14.1205	4.37473e-42
cg13375295	e2e3 - e4e4	0.102422	0.0110611	9.25963	6.04945e-18
cg13375295	e3e3 - e3e4	0.00861732	0.00390557	2.20642	1
cg13375295	e3e3 - e4e4	0.0301089	0.0102264	2.94423	0.650626
cg13375295	e3e4 - e4e4	0.0214916	0.0105516	2.03681	1
cg06750524	e2e2 - e2e3	-0.0667511	0.0398353	-1.67568	1
cg06750524	e2e2 - e3e3	-0.0819191	0.0391	-2.09512	1
cg06750524	e2e2 - e3e4	-0.15549	0.0393905	-3.94739	0.016028
cg06750524	e2e2 - e4e4	-0.237833	0.0429116	-5.54239	6.28737e-06
cg06750524	e2e3 - e3e3	-0.015168	0.00922073	-1.64498	1
cg06750524	e2e3 - e3e4	-0.0887388	0.0103351	-8.58619	2.39965e-15
cg06750524	e2e3 - e4e4	-0.171082	0.0199457	-8.57736	2.58803e-15
cg06750524	e3e3 - e3e4	-0.0735708	0.00704263	-10.4465	5.67555e-23
cg06750524	e3e3 - e4e4	-0.155914	0.0184405	-8.45495	7.32726e-15
cg06750524	e3e4 - e4e4	-0.0823429	0.019027	-4.3277	0.00307501
cg16094954	e2e2 - e2e3	0.104029	0.0348267	2.98705	0.566225
cg16094954	e2e2 - e3e3	0.171164	0.0341839	5.00715	0.00011445
cg16094954	e2e2 - e3e4	0.186789	0.0344379	5.42395	1.22334e-05
cg16094954	e2e2 - e4e4	0.205181	0.0375163	5.46911	9.506e-06
cg16094954	e2e3 - e3e3	0.0671349	0.00806141	8.32794	2.12523e-14
cg16094954	e2e3 - e3e4	0.0827602	0.00903563	9.15932	1.51529e-17
cg16094954	e2e3 - e4e4	0.101152	0.0174379	5.80066	1.40602e-06
cg16094954	e3e3 - e3e4	0.0156253	0.00615716	2.53774	1
cg16094954	e3e3 - e4e4	0.0340167	0.016122	2.10996	1
cg16094954	e3e4 - e4e4	0.0183914	0.0166347	1.10561	1
cg10762466	e2e2 - e2e3	0.0311516	0.0203591	1.5301	1
cg10762466	e2e2 - e3e3	0.0653913	0.0199833	3.2723	0.21487
cg10762466	e2e2 - e3e4	0.07142	0.0201318	3.54762	0.0784911
cg10762466	e2e2 - e4e4	0.0657824	0.0219314	2.99947	0.543686
cg10762466	e2e3 - e3e3	0.0342398	0.00471256	7.26564	8.62663e-11
cg10762466	e2e3 - e3e4	0.0402684	0.00528207	7.62361	5.91263e-12
cg10762466	e2e3 - e4e4	0.0346309	0.0101939	3.39721	0.137262
cg10762466	e3e3 - e3e4	0.00602867	0.00359937	1.67493	1
cg10762466	e3e3 - e4e4	0.000391126	0.00942463	0.0415004	1
cg10762466	e3e4 - e4e4	-0.00563754	0.00972435	-0.579735	1
cg16471933	e2e2 - e2e3	-0.0537803	0.0295666	-1.81895	1
cg16471933	e2e2 - e3e3	-0.0698801	0.0290209	-2.40792	1
cg16471933	e2e2 - e3e4	-0.10539	0.0292365	-3.60472	0.063134
cg16471933	e2e2 - e4e4	-0.143032	0.03185	-4.49082	0.00145237
cg16471933	e2e3 - e3e3	-0.0160997	0.00684384	-2.35244	1
cg16471933	e2e3 - e3e4	-0.0516092	0.00767092	-6.72791	3.84657e-09
cg16471933	e2e3 - e4e4	-0.0892521	0.0148042	-6.02885	3.55059e-07
cg16471933	e3e3 - e3e4	-0.0355095	0.0052272	-6.79321	2.46126e-09
cg16471933	e3e3 - e4e4	-0.0731524	0.013687	-5.34467	1.89575e-05
cg16471933	e3e4 - e4e4	-0.0376429	0.0141222	-2.6655	1
cg10178308	e2e2 - e2e3	-0.12518	0.0467279	-2.67891	1
cg10178308	e2e2 - e3e3	-0.211599	0.0458654	-4.61347	0.000812669
cg10178308	e2e2 - e3e4	-0.21683	0.0462062	-4.69267	0.000554379
cg10178308	e2e2 - e4e4	-0.24764	0.0503365	-4.91969	0.000179174
cg10178308	e2e3 - e3e3	-0.0864189	0.0108162	-7.98978	3.36074e-13
cg10178308	e2e3 - e3e4	-0.0916503	0.0121233	-7.55984	9.61613e-12
cg10178308	e2e3 - e4e4	-0.12246	0.0233969	-5.23404	3.45871e-05
cg10178308	e3e3 - e3e4	-0.00523147	0.0082612	-0.633258	1
cg10178308	e3e3 - e4e4	-0.0360413	0.0216312	-1.66617	1
cg10178308	e3e4 - e4e4	-0.0308099	0.0223192	-1.38042	1
cg27087650	e2e2 - e2e3	0.00602189	0.0224043	0.268782	1
cg27087650	e2e2 - e3e3	-0.028236	0.0219908	-1.28399	1
cg27087650	e2e2 - e3e4	-0.0255177	0.0221542	-1.15182	1
cg27087650	e2e2 - e4e4	-0.0239821	0.0241345	-0.993683	1
cg27087650	e2e3 - e3e3	-0.0342579	0.00518597	-6.60589	8.76357e-09
cg27087650	e2e3 - e3e4	-0.0315396	0.0058127	-5.42599	1.2095e-05
cg27087650	e2e3 - e4e4	-0.030004	0.011218	-2.67463	1
cg27087650	e3e3 - e3e4	0.0027183	0.00396095	0.686275	1
cg27087650	e3e3 - e4e4	0.00425396	0.0103714	0.410162	1
cg27087650	e3e4 - e4e4	0.00153566	0.0107012	0.143503	1
cg04488858	e2e2 - e2e3	0.0182286	0.0317057	0.574933	1
cg04488858	e2e2 - e3e3	0.0680465	0.0311204	2.18655	1
cg04488858	e2e2 - e3e4	0.0711549	0.0313517	2.26957	1
cg04488858	e2e2 - e4e4	0.0593776	0.0341542	1.73852	1
cg04488858	e2e3 - e3e3	0.0498179	0.00733896	6.78814	2.54851e-09
cg04488858	e2e3 - e3e4	0.0529263	0.00822587	6.43412	2.72657e-08
cg04488858	e2e3 - e4e4	0.041149	0.0158752	2.59203	1
cg04488858	e3e3 - e3e4	0.00310839	0.00560537	0.554538	1
cg04488858	e3e3 - e4e4	-0.00866894	0.0146772	-0.590641	1
cg04488858	e3e4 - e4e4	-0.0117773	0.0151439	-0.777693	1
cg11643040	e2e2 - e2e3	0.0406488	0.0189515	2.14488	1
cg11643040	e2e2 - e3e3	0.0601585	0.0186017	3.23403	0.245774
cg11643040	e2e2 - e3e4	0.0620157	0.01874	3.30928	0.188459
cg11643040	e2e2 - e4e4	0.0480735	0.0204151	2.3548	1
cg11643040	e2e3 - e3e3	0.0195098	0.00438675	4.44743	0.00177744
cg11643040	e2e3 - e3e4	0.0213669	0.00491688	4.34562	0.00283518
cg11643040	e2e3 - e4e4	0.00742472	0.00948914	0.782444	1
cg11643040	e3e3 - e3e4	0.00185717	0.00335052	0.554292	1
cg11643040	e3e3 - e4e4	-0.012085	0.00877304	-1.37752	1
cg11643040	e3e4 - e4e4	-0.0139422	0.00905204	-1.54023	1
cg26631131	e2e2 - e2e3	-0.0206833	0.0196286	-1.05373	1
cg26631131	e2e2 - e3e3	-0.0265153	0.0192663	-1.37626	1
cg26631131	e2e2 - e3e4	-0.0418374	0.0194095	-2.15552	1
cg26631131	e2e2 - e4e4	-0.0638409	0.0211444	-3.01928	0.509431
cg26631131	e2e3 - e3e3	-0.00583201	0.00454347	-1.2836	1
cg26631131	e2e3 - e3e4	-0.0211541	0.00509254	-4.15393	0.00665024
cg26631131	e2e3 - e4e4	-0.0431576	0.00982814	-4.39122	0.00230292
cg26631131	e3e3 - e3e4	-0.015322	0.00347022	-4.4153	0.00206186
cg26631131	e3e3 - e4e4	-0.0373256	0.00908646	-4.10782	0.00812161
cg26631131	e3e4 - e4e4	-0.0220035	0.00937543	-2.34693	1
cg17901584	e2e2 - e2e3	0.096976	0.0274014	3.53908	0.0810672
cg17901584	e2e2 - e3e3	0.131226	0.0268957	4.87908	0.000220087
cg17901584	e2e2 - e3e4	0.13051	0.0270955	4.81666	0.000300975
cg17901584	e2e2 - e4e4	0.114324	0.0295176	3.8731	0.0217788
cg17901584	e2e3 - e3e3	0.0342501	0.00634266	5.39996	1.39763e-05
cg17901584	e2e3 - e3e4	0.0335339	0.00710917	4.717	0.00049232
cg17901584	e2e3 - e4e4	0.0173485	0.01372	1.26446	1
cg17901584	e3e3 - e3e4	-0.000716134	0.00484441	-0.147827	1
cg17901584	e3e3 - e4e4	-0.0169016	0.0126847	-1.33244	1
cg17901584	e3e4 - e4e4	-0.0161854	0.0130881	-1.23666	1
cg06198803	e2e2 - e2e3	0.0549394	0.0275552	1.99379	1
cg06198803	e2e2 - e3e3	0.0948707	0.0270466	3.50767	0.0912405
cg06198803	e2e2 - e3e4	0.0908089	0.0272476	3.33273	0.173302
cg06198803	e2e2 - e4e4	0.0713448	0.0296832	2.40354	1
cg06198803	e2e3 - e3e3	0.0399313	0.00637826	6.26053	8.34445e-08
cg06198803	e2e3 - e3e4	0.0358696	0.00714907	5.01737	0.000108559
cg06198803	e2e3 - e4e4	0.0164054	0.0137971	1.18905	1
cg06198803	e3e3 - e3e4	-0.00406174	0.0048716	-0.833758	1
cg06198803	e3e3 - e4e4	-0.0235259	0.0127559	-1.84432	1
cg06198803	e3e4 - e4e4	-0.0194642	0.0131615	-1.47887	1
cg16740586	e2e2 - e2e3	-0.0657692	0.0228982	-2.87224	0.81872
cg16740586	e2e2 - e3e3	-0.0793167	0.0224755	-3.52903	0.0842025
cg16740586	e2e2 - e3e4	-0.0925452	0.0226425	-4.08723	0.00887425
cg16740586	e2e2 - e4e4	-0.0817026	0.0246665	-3.31229	0.186447
cg16740586	e2e3 - e3e3	-0.0135476	0.00530028	-2.55601	1
cg16740586	e2e3 - e3e4	-0.026776	0.00594082	-4.50712	0.00134561
cg16740586	e2e3 - e4e4	-0.0159334	0.0114652	-1.38972	1
cg16740586	e3e3 - e3e4	-0.0132284	0.00404826	-3.26768	0.218393
cg16740586	e3e3 - e4e4	-0.00238587	0.0106	-0.225081	1
cg16740586	e3e4 - e4e4	0.0108426	0.0109371	0.991355	1
cg03793277	e2e2 - e2e3	0.0732203	0.0239188	3.06121	0.44334
cg03793277	e2e2 - e3e3	0.136972	0.0234773	5.83423	1.15195e-06
cg03793277	e2e2 - e3e4	0.0959146	0.0236517	4.05529	0.0101736
cg03793277	e2e2 - e4e4	0.0570359	0.0257659	2.21362	1
cg03793277	e2e3 - e3e3	0.0637514	0.00553652	11.5147	5.55582e-28
cg03793277	e2e3 - e3e4	0.0226943	0.00620561	3.65707	0.0515716
cg03793277	e2e3 - e4e4	-0.0161844	0.0119763	-1.35138	1
cg03793277	e3e3 - e3e4	-0.0410571	0.00422869	-9.70917	8.79968e-20
cg03793277	e3e3 - e4e4	-0.0799359	0.0110725	-7.21933	1.20939e-10
cg03793277	e3e4 - e4e4	-0.0388788	0.0114246	-3.40308	0.134357
cg06500161	e2e2 - e2e3	-0.0438379	0.0187165	-2.34221	1
cg06500161	e2e2 - e3e3	-0.0568012	0.018371	-3.09189	0.400056
cg06500161	e2e2 - e3e4	-0.063677	0.0185075	-3.44061	0.117074
cg06500161	e2e2 - e4e4	-0.0604839	0.0201619	-2.99992	0.542887
cg06500161	e2e3 - e3e3	-0.0129633	0.00433233	-2.99221	0.556751
cg06500161	e2e3 - e3e4	-0.0198391	0.00485589	-4.08558	0.00893724
cg06500161	e2e3 - e4e4	-0.016646	0.00937143	-1.77625	1
cg06500161	e3e3 - e3e4	-0.00687587	0.00330896	-2.07796	1
cg06500161	e3e3 - e4e4	-0.00368276	0.00866422	-0.425053	1
cg06500161	e3e4 - e4e4	0.00319312	0.00893975	0.357182	1
cg09555818	e2e2 - e2e3	0.00231836	0.0377675	0.0613851	1
cg09555818	e2e2 - e3e3	0.0423053	0.0370704	1.14122	1
cg09555818	e2e2 - e3e4	0.0455909	0.0373458	1.22078	1
cg09555818	e2e2 - e4e4	0.0274235	0.0406842	0.674058	1
cg09555818	e2e3 - e3e3	0.039987	0.00874211	4.57406	0.000980873
cg09555818	e2e3 - e3e4	0.0432725	0.00979859	4.4162	0.00205332
cg09555818	e2e3 - e4e4	0.0251051	0.0189104	1.32758	1
cg09555818	e3e3 - e3e4	0.00328558	0.00667707	0.49207	1
cg09555818	e3e3 - e4e4	-0.0148818	0.0174833	-0.851202	1
cg09555818	e3e4 - e4e4	-0.0181674	0.0180393	-1.0071	1
cg13119609	e2e2 - e2e3	0.0109668	0.033132	0.331002	1
cg13119609	e2e2 - e3e3	0.0470578	0.0325205	1.44702	1
cg13119609	e2e2 - e3e4	0.0485314	0.0327621	1.48133	1
cg13119609	e2e2 - e4e4	0.0364846	0.0356907	1.02225	1
cg13119609	e2e3 - e3e3	0.036091	0.00766912	4.70602	0.000519455
cg13119609	e2e3 - e3e4	0.0375646	0.00859593	4.37004	0.00253703
cg13119609	e2e3 - e4e4	0.0255179	0.0165894	1.53821	1
cg13119609	e3e3 - e3e4	0.0014736	0.00585754	0.251573	1
cg13119609	e3e3 - e4e4	-0.0105732	0.0153375	-0.689369	1
cg13119609	e3e4 - e4e4	-0.0120468	0.0158252	-0.761238	1
cg15233575	e2e2 - e2e3	-0.000989403	0.0201057	-0.0492101	1
cg15233575	e2e2 - e3e3	0.0114931	0.0197346	0.582384	1
cg15233575	e2e2 - e3e4	0.0193052	0.0198812	0.971028	1
cg15233575	e2e2 - e4e4	0.0196373	0.0216584	0.906683	1
cg15233575	e2e3 - e3e3	0.0124825	0.00465389	2.68216	1
cg15233575	e2e3 - e3e4	0.0202946	0.00521632	3.8906	0.0202709
cg15233575	e2e3 - e4e4	0.0206267	0.010067	2.04894	1
cg15233575	e3e3 - e3e4	0.00781211	0.00355456	2.19777	1
cg15233575	e3e3 - e4e4	0.00814418	0.00930731	0.87503	1
cg15233575	e3e4 - e4e4	0.000332064	0.0096033	0.0345781	1
cg14645843	e2e2 - e2e3	0.0207411	0.0263407	0.787415	1
cg14645843	e2e2 - e3e3	0.0509223	0.0258545	1.96957	1
cg14645843	e2e2 - e3e4	0.0486465	0.0260466	1.86767	1
cg14645843	e2e2 - e4e4	0.0329405	0.0283749	1.1609	1
cg14645843	e2e3 - e3e3	0.0301812	0.00609713	4.95008	0.000153466
cg14645843	e2e3 - e3e4	0.0279054	0.00683396	4.08335	0.00902328
cg14645843	e2e3 - e4e4	0.0121995	0.0131889	0.924978	1
cg14645843	e3e3 - e3e4	-0.00227579	0.00465688	-0.488696	1
cg14645843	e3e3 - e4e4	-0.0179818	0.0121936	-1.47469	1
cg14645843	e3e4 - e4e4	-0.015706	0.0125814	-1.24835	1
cg19751789	e2e2 - e2e3	0.110947	0.0276216	4.01667	0.0119865
cg19751789	e2e2 - e3e3	0.13715	0.0271118	5.05868	8.75908e-05
cg19751789	e2e2 - e3e4	0.140559	0.0273132	5.14619	5.52916e-05
cg19751789	e2e2 - e4e4	0.138327	0.0297547	4.64891	0.000685327
cg19751789	e2e3 - e3e3	0.026203	0.00639362	4.09831	0.0084614
cg19751789	e2e3 - e3e4	0.0296124	0.00716629	4.13218	0.00730959
cg19751789	e2e3 - e4e4	0.0273803	0.0138303	1.97974	1
cg19751789	e3e3 - e3e4	0.00340935	0.00488333	0.698161	1
cg19751789	e3e3 - e4e4	0.00117733	0.0127866	0.0920753	1
cg19751789	e3e4 - e4e4	-0.00223203	0.0131932	-0.16918	1
