## Supplementary Table 4 for "Identification of epigenome-wide DNA methylation differences between carriers of *APOE* ε4 and *APOE* ε2"

### Sheet: DMP_DMR_GO_with_gene_names
ID	ONTOLOGY	TERM	N	DE	p-value	Gene 1	Gene 2	Gene 3	Gene 4	Gene 5	Gene 6	Gene 7	Gene 8	Gene 9	Gene 10	Gene 11
GO:0008203	BP	cholesterol metabolic process	146	7	1.99812e-11	DHCR24	APOC1	APOE	LDLR	SQLE	SREBF2	ABCG1
GO:1902652	BP	secondary alcohol metabolic process	156	7	3.59471e-11	DHCR24	APOC1	APOE	LDLR	SQLE	SREBF2	ABCG1
GO:0034382	BP	chylomicron remnant clearance	9	4	4.28989e-11	APOC1	APOC2	APOE	LDLR
GO:0071830	BP	triglyceride-rich lipoprotein particle clearance	9	4	4.28989e-11	APOC1	APOC2	APOE	LDLR
GO:0016125	BP	sterol metabolic process	162	7	4.77747e-11	DHCR24	APOC1	APOE	LDLR	SQLE	SREBF2	ABCG1
GO:0042632	BP	cholesterol homeostasis	94	6	7.56713e-11	MYLIP	APOC2	APOE	LDLR	SREBF2	ABCG1
GO:0055092	BP	sterol homeostasis	94	6	7.56713e-11	MYLIP	APOC2	APOE	LDLR	SREBF2	ABCG1
GO:0030301	BP	cholesterol transport	98	6	1.04328e-10	APOC1	APOC2	APOE	LDLR	SREBF2	ABCG1
GO:0097006	BP	regulation of plasma lipoprotein particle levels	100	6	1.16882e-10	MYLIP	APOC1	APOC2	APOE	LDLR	ABCG1
GO:0015914	BP	phospholipid transport	90	6	1.26819e-10	APOC1	APOC2	APOE	KCNN4	LDLR	ABCG1
GO:0046890	BP	regulation of lipid biosynthetic process	190	7	1.49636e-10	APOC1	APOC2	APOE	LDLR	SQLE	SREBF2	ABCG1
GO:0033700	BP	phospholipid efflux	12	4	1.49763e-10	APOC1	APOC2	APOE	ABCG1
GO:0015918	BP	sterol transport	111	6	2.6457e-10	APOC1	APOC2	APOE	LDLR	SREBF2	ABCG1
GO:0033344	BP	cholesterol efflux	56	5	4.5974e-10	APOC1	APOC2	APOE	SREBF2	ABCG1
GO:0015748	BP	organophosphate ester transport	116	6	6.18239e-10	APOC1	APOC2	APOE	KCNN4	LDLR	ABCG1
GO:0032374	BP	regulation of cholesterol transport	61	5	6.54705e-10	APOC1	APOC2	APOE	SREBF2	ABCG1
GO:0019218	BP	regulation of steroid metabolic process	123	6	6.67165e-10	APOC1	APOE	LDLR	SQLE	SREBF2	ABCG1
GO:0032371	BP	regulation of sterol transport	62	5	7.34255e-10	APOC1	APOC2	APOE	SREBF2	ABCG1
GO:0010876	BP	lipid localization	407	8	7.53608e-10	APOC1	APOC2	APOE	KCNN4	LDLR	SQLE	SREBF2	ABCG1
GO:0034375	BP	high-density lipoprotein particle remodeling	18	4	1.13811e-09	APOC1	APOC2	APOE	ABCG1
GO:0055088	BP	lipid homeostasis	148	6	1.51288e-09	MYLIP	APOC2	APOE	LDLR	SREBF2	ABCG1
GO:0034381	BP	plasma lipoprotein particle clearance	69	5	1.53107e-09	MYLIP	APOC1	APOC2	APOE	LDLR
GO:0090181	BP	regulation of cholesterol metabolic process	62	5	1.83224e-09	APOE	LDLR	SQLE	SREBF2	ABCG1
GO:0006695	BP	cholesterol biosynthetic process	71	5	3.36706e-09	DHCR24	APOE	SQLE	SREBF2	ABCG1
GO:1902653	BP	secondary alcohol biosynthetic process	72	5	3.58735e-09	DHCR24	APOE	SQLE	SREBF2	ABCG1
GO:0016126	BP	sterol biosynthetic process	77	5	5.19557e-09	DHCR24	APOE	SQLE	SREBF2	ABCG1
GO:0008202	BP	steroid metabolic process	319	7	5.30839e-09	DHCR24	APOC1	APOE	LDLR	SQLE	SREBF2	ABCG1
GO:0034368	BP	protein-lipid complex remodeling	28	4	7.97798e-09	APOC1	APOC2	APOE	ABCG1
GO:0034369	BP	plasma lipoprotein particle remodeling	28	4	7.97798e-09	APOC1	APOC2	APOE	ABCG1
GO:0034367	BP	protein-containing complex remodeling	29	4	9.2493e-09	APOC1	APOC2	APOE	ABCG1
GO:0060696	BP	regulation of phospholipid catabolic process	6	3	1.13775e-08	APOC1	APOC2	LDLR
GO:0006066	BP	alcohol metabolic process	356	7	1.32163e-08	DHCR24	APOC1	APOE	LDLR	SQLE	SREBF2	ABCG1
GO:0006869	BP	lipid transport	372	7	1.48976e-08	APOC1	APOC2	APOE	KCNN4	LDLR	SREBF2	ABCG1
GO:0071402	BP	cellular response to lipoprotein particle stimulus	33	4	1.59266e-08	APOE	LDLR	SREBF2	ABCG1
GO:0034358	CC	plasma lipoprotein particle	36	4	2.00515e-08	APOC1	APOC2	APOE	LDLR
GO:1990777	CC	lipoprotein particle	36	4	2.00515e-08	APOC1	APOC2	APOE	LDLR
GO:0032994	CC	protein-lipid complex	38	4	2.56739e-08	APOC1	APOC2	APOE	LDLR
GO:0019216	BP	regulation of lipid metabolic process	397	7	2.83818e-08	APOC1	APOC2	APOE	LDLR	SQLE	SREBF2	ABCG1
GO:0032368	BP	regulation of lipid transport	123	5	3.78419e-08	APOC1	APOC2	APOE	SREBF2	ABCG1
GO:0062012	BP	regulation of small molecule metabolic process	412	7	3.99447e-08	APOC1	APOC2	APOE	LDLR	SQLE	SREBF2	ABCG1
GO:0034447	BP	very-low-density lipoprotein particle clearance	10	3	4.77913e-08	APOC1	APOC2	APOE
GO:0015850	BP	organic hydroxy compound transport	256	6	5.15399e-08	APOC1	APOC2	APOE	LDLR	SREBF2	ABCG1
GO:0008610	BP	lipid biosynthetic process	681	8	5.71629e-08	DHCR24	APOC1	APOC2	APOE	LDLR	SQLE	SREBF2	ABCG1
GO:0071827	BP	plasma lipoprotein particle organization	45	4	5.8686e-08	APOC1	APOC2	APOE	ABCG1
GO:0045540	BP	regulation of cholesterol biosynthetic process	49	4	8.3741e-08	APOE	SQLE	SREBF2	ABCG1
GO:0106118	BP	regulation of sterol biosynthetic process	49	4	8.3741e-08	APOE	SQLE	SREBF2	ABCG1
GO:1905953	BP	negative regulation of lipid localization	59	4	8.69098e-08	APOC1	APOC2	SREBF2	ABCG1
GO:0071825	BP	protein-lipid complex subunit organization	49	4	8.71614e-08	APOC1	APOC2	APOE	ABCG1
GO:0010872	BP	regulation of cholesterol esterification	13	3	9.09744e-08	APOC1	APOE	ABCG1
GO:0045834	BP	positive regulation of lipid metabolic process	141	5	1.17914e-07	APOC1	APOC2	APOE	LDLR	ABCG1
GO:0042627	CC	chylomicron	13	3	1.2334e-07	APOC1	APOC2	APOE
GO:1905952	BP	regulation of lipid localization	154	5	1.3685e-07	APOC1	APOC2	APOE	SREBF2	ABCG1
GO:0010985	BP	negative regulation of lipoprotein particle clearance	19	3	1.44951e-07	MYLIP	APOC1	APOC2
GO:0034362	CC	low-density lipoprotein particle	13	3	1.59786e-07	APOC2	APOE	LDLR
GO:1901615	BP	organic hydroxy compound metabolic process	519	7	1.8264e-07	DHCR24	APOC1	APOE	LDLR	SQLE	SREBF2	ABCG1
GO:0034384	BP	high-density lipoprotein particle clearance	17	3	2.28584e-07	APOC2	APOE	LDLR
GO:0046503	BP	glycerolipid catabolic process	63	4	2.35985e-07	APOC1	APOC2	APOE	LDLR
GO:0034433	BP	steroid esterification	17	3	2.6466e-07	APOC1	APOE	ABCG1
GO:0034434	BP	sterol esterification	17	3	2.6466e-07	APOC1	APOE	ABCG1
GO:0034435	BP	cholesterol esterification	17	3	2.6466e-07	APOC1	APOE	ABCG1
GO:0046165	BP	alcohol biosynthetic process	170	5	3.1543e-07	DHCR24	APOE	SQLE	SREBF2	ABCG1
GO:0019915	BP	lipid storage	68	4	3.6697e-07	APOE	SQLE	SREBF2	ABCG1
GO:0043691	BP	reverse cholesterol transport	19	3	3.7602e-07	APOC2	APOE	ABCG1
GO:0034361	CC	very-low-density lipoprotein particle	19	3	4.36517e-07	APOC1	APOC2	APOE
GO:0034385	CC	triglyceride-rich plasma lipoprotein particle	19	3	4.36517e-07	APOC1	APOC2	APOE
GO:0032372	BP	negative regulation of sterol transport	28	3	4.40017e-07	APOC1	APOC2	SREBF2
GO:0032375	BP	negative regulation of cholesterol transport	28	3	4.40017e-07	APOC1	APOC2	SREBF2
GO:0006694	BP	steroid biosynthetic process	190	5	5.1827e-07	DHCR24	APOE	SQLE	SREBF2	ABCG1
GO:0046889	BP	positive regulation of lipid biosynthetic process	80	4	6.19352e-07	APOC2	APOE	LDLR	ABCG1
GO:1902930	BP	regulation of alcohol biosynthetic process	80	4	6.48193e-07	APOE	SQLE	SREBF2	ABCG1
GO:0034364	CC	high-density lipoprotein particle	25	3	9.92306e-07	APOC1	APOC2	APOE
GO:0010984	BP	regulation of lipoprotein particle clearance	34	3	1.09773e-06	MYLIP	APOC1	APOC2
GO:0050810	BP	regulation of steroid biosynthetic process	94	4	1.23511e-06	APOE	SQLE	SREBF2	ABCG1
GO:0044283	BP	small molecule biosynthetic process	686	7	1.24596e-06	DHCR24	APOC1	APOC2	APOE	SQLE	SREBF2	ABCG1
GO:0006641	BP	triglyceride metabolic process	99	4	1.28989e-06	APOC1	APOC2	APOE	LDLR
GO:0034377	BP	plasma lipoprotein particle assembly	28	3	1.62093e-06	APOC1	APOC2	APOE
GO:0045940	BP	positive regulation of steroid metabolic process	30	3	1.8422e-06	APOC1	APOE	ABCG1
GO:0010899	BP	regulation of phosphatidylcholine catabolic process	3	2	2.18166e-06	APOC1	LDLR
