## Supplementary Table 5 for "Identification of epigenome-wide DNA methylation differences between carriers of *APOE* ε4 and *APOE* ε2"

### Sheet: Sheet1
MarkerName	Gene	CHR	MAPINFO	Original		Total cholesterol					HDL cholesterol					non-HDL cholesterol
				Effect direction	P	Mediator effect	Mediator SE	Mediator P	Mediator P.adj	Mediator prop	Mediator effect	Mediator SE	Mediator P	Mediator P.adj	Mediator prop	Mediator effect	Mediator SE	Mediator P	Mediator P.adj	Mediator prop
cg13375295		19	45344725	-	2.8e-100	0.0004	0.0012	0.7167	1	-0.0012	-0.001	0.0006	0.07547	1	0.0066	-0.0006	0.0014	0.6569	1	0.0074
cg06750524	APOE	19	45409955	+	1.05e-44	-0.0009	0.0021	0.6596	1	-0.0059	0.0001	0.0009	0.8913	1	0.001	-0.0009	0.0024	0.7178	1	-0.0041
cg16094954	BCL3	19	45251180	-	8.18e-35	-0.0024	0.002	0.2281	1	0.0248	0	0.0009	0.9814	1	-0.0004	-0.0027	0.0023	0.2378	1	0.0276
cg10762466		19	45347693	-	1.37e-30	-0.0013	0.0011	0.2306	1	0.0281	0.0003	0.0004	0.4951	1	-0.007	-0.0012	0.0012	0.3104	1	0.0255
cg16471933	APOE	19	45411802	+	7.17e-28	0.0041	0.0016	0.01185	0.237	0.0679	0.0004	0.0006	0.4779	1	0.0071	0.0051	0.0019	0.006892	0.13784	0.0858
cg10178308	PVRL2	19	45349383	+	2.04e-25	-0.0007	0.0027	0.8067	1	-0.076	0.0005	0.0011	0.6338	1	0.0036	-0.0002	0.0031	0.9457	1	-0.0043
cg27087650	BCL3	19	45255796	+	3.77e-25	0.0027	0.0012	0.02139	0.4278	0.0666	-0.0012	0.0005	0.01991	0.3982	-0.0219	0.0018	0.0013	0.1565	1	0.0482
cg04488858		19	45242346	-	2.25e-15	-0.0015	0.0016	0.3603	1	0.0288	-0.0004	0.0007	0.5547	1	0.0093	-0.0022	0.0018	0.2227	1	0.0442
cg11643040	PVRL2	19	45361327	-	1.46e-13	0.0013	0.001	0.1785	1	-0.0421	-0.0003	0.0004	0.4619	1	0.0055	0.0011	0.0011	0.3309	1	-0.0374
cg26631131		19	45240591	+	2.45e-12	-0.0007	0.0011	0.5033	1	-0.0277	0.0004	0.0005	0.4694	1	0.0135	-0.0005	0.0012	0.6836	1	-0.0171
cg17901584	DHCR24;RP11-67L3.4	1	55353706	-	3.58e-12	0.0093	0.0015	2.412e-09	4.824e-08	-0.1973	-0.0073	0.0014	3.018e-07	6.036e-06	0.1821	0.0032	0.0017	0.0556	1	-0.0619
cg06198803	PVRL2	19	45371896	-	1.04e-11	0.0028	0.0015	0.06514	1	-0.0703	-0.0019	0.0007	0.009561	0.19122	0.0436	0.0014	0.0017	0.4301	1	-0.0341
cg16740586	ABCG1	21	43655919	+	3.58e-11	-0.0033	0.0013	0.01453	0.2906	-0.0969	0.0041	0.0009	2.467e-06	4.934e-05	0.1148	0.0005	0.0015	0.7121	1	0.0197
cg03793277	APOC1	19	45416910	-	5.99e-10	-0.0013	0.0013	0.2984	1	0.0508	-0.0001	0.0005	0.9099	1	-0.0029	-0.0017	0.0014	0.2423	1	0.057
cg06500161	ABCG1	21	43656587	+	2.67e-09	-0.0036	0.0011	0.0007397	0.014794	-0.1359	0.0063	0.0011	5.88e-08	1.176e-06	0.2515	0.0024	0.0012	0.03776	0.7552	0.0918
cg09555818	APOC2;APOC4	19	45449301	-	5.77e-09	0	0.0023	0.9985	1	-0.0044	-0.0023	0.0011	0.03758	0.7516	0.0323	-0.0022	0.0026	0.4122	1	0.0339
cg13119609	APOC2;APOC4	19	45449297	-	5.84e-09	-0.0003	0.002	0.8988	1	0.0046	-0.0022	0.001	0.0192	0.384	0.0377	-0.0024	0.0023	0.2973	1	0.05
cg15233575		19	45221584	-	7.17e-09	-0.0004	0.001	0.7104	1	0.0177	-0.0009	0.0004	0.03814	0.7628	0.0387	-0.0014	0.0011	0.216	1	0.0648
cg14645843		19	45454752	-	2.31e-08	-0.0012	0.0016	0.4569	1	0.0367	-0.0005	0.0007	0.4545	1	0.0161	-0.0018	0.0018	0.2151	1	0.0586
cg19751789	LDLR	19	11199944	-	2.43e-08	0.0068	0.0016	3.036e-05	0.0006072	-0.155	-0.0013	0.0007	0.06926	1	0.0323	0.0065	0.0018	0.0004135	0.00827	-0.1449
