## Supplementary Table 7 for "Identification of epigenome-wide DNA methylation differences between carriers of *APOE* ε4 and *APOE* ε2"

### Sheet: Supp_Table_7_Walker_et_al_revis
Chr.	Start	End	Size (kb)	No. meQTLs	No. cis associations	No. trans associations	No. CpGs	CpG IDs
1	55262327	55377952	115.625	115	115	0	1	cg17901584
4	185766250	185795112	28.862	18	0	28	2	cg16000331; cg16740586
6	109511668	109648130	136.462	137	0	236	2	cg12403973; cg19751789
7	155086439	155104949	18.51	27	0	84	4	cg07960944; cg15128785; cg16000331; cg19751789
11	61543499	61640379	96.88	55	0	150	3	cg12403973; cg15128785; cg19751789
11	123342953	123390447	47.494	14	0	14	1	cg17901584
12	54596827	54750706	153.879	12	0	12	1	cg03793277
12	125349968	125386389	36.421	37	0	49	2	cg06500161; cg17901584
15	50195949	50509591	313.642	115	0	242	8	cg06500161; cg07960944; cg12403973; cg15128785; cg16000331; cg16740586; cg17901584; cg19751789
19	45004645	45723446	718.801	947	2295	2	16	cg01958934; cg03793277; cg04488858; cg06198803; cg09555818; cg10762466; cg11643040; cg13375295; cg14645843; cg15233575; cg16000331; cg16094954; cg16471933; cg19751789; cg26631131; cg27087650
21	43652410	43669610	17.2	20	21	0	2	cg06500161; cg16740586
22	41413286	42680800	1267.51	157	479	0	4	cg09978077; cg12403973; cg15128785; cg16000331
